# Estimating temporally variable selection intensity from ancient DNA data

**DOI:** 10.1101/2022.08.01.502345

**Authors:** Zhangyi He, Xiaoyang Dai, Wenyang Lyu, Mark Beaumont, Feng Yu

## Abstract

Novel technologies for recovering DNA information from archaeological and historical specimens have made available an ever-increasing amount of temporally spaced genetic samples from natural populations. These genetic time series permit the direct assessment of patterns of temporal changes in allele frequencies, and hold the promise of improving power for the inference of selection. Increased time resolution can further facilitate testing hypotheses regarding the drivers of past selection events such as the incidence of plant and animal domestication. However, studying past selection processes through ancient DNA (aDNA) still involves considerable obstacles such as postmortem damage, high fragmentation, low coverage and small samples. To circumvent these challenges, we introduce a novel Bayesian framework for the inference of temporally variable selection based on genotype likelihoods instead of allele frequencies, thereby enabling us to model sample uncertainties resulting from the damage and fragmentation of aDNA molecules. Also, our approach permits the reconstruction of the underlying allele frequency trajectories of the population through time, which allows for a better understanding of the drivers of selection. We evaluate its performance through extensive simulations and demonstrate its utility with an application to the ancient horse samples genotyped at the loci for coat colouration. Our results reveal that incorporating sample uncertainties can further improve the inference of selection.
