## Supplementary Material Table S1 for "Estimating temporally variable selection intensity from ancient DNA data"

### Sheet: Sheet1
		Genotype likelihood
Sample	Mean age	A/A	A/a	a/a
1	0	1	0	0
2	0	0	0.91516	0.08484
3	0	0.11754	0.88246	0
4	0	0.99164	0.00836	0
5	0	0.00516	0.99484	0
6	0	0	0.99919	0.00081
7	0	0.98757	0	0.01243
8	0	1	0	0
9	0	0.99789	7e-05	0.00204
10	0	0.36726	0.63274	0
11	40	0.81847	0	0.18153
12	40	0.99999	1e-05	0
13	40	0.99753	0	0.00247
14	40	0	0.97237	0.02763
15	40	0.64842	0	0.35158
16	40	1	0	0
17	40	0.99478	0.00522	0
18	40	1	0	0
19	40	0.02548	0.44439	0.53013
20	40	0	1	0
21	80	0.9999	0	0.0001
22	80	0.99985	0.00015	0
23	80	0.99998	0	2e-05
24	80	0.90358	0.09642	0
25	80	0.9737	0.0263	0
26	80	0	1	0
27	80	0.00044	0.99877	0.00079
28	80	1	0	0
29	80	0	0.99761	0.00239
30	80	0	0.65859	0.34141
31	120	0	0.99992	8e-05
32	120	9e-05	0.99933	0.00058
33	120	0.05702	0.94298	0
34	120	0.79173	0.20826	0
35	120	0.00109	0.43066	0.56825
36	120	0	1	0
37	120	0.00398	0.99602	0
38	120	0.99979	0.00021	0
39	120	0.0004	0	0.9996
40	120	1	0	0
41	160	0	0	1
42	160	0	1e-05	0.99999
43	160	0.1886	0	0.8114
44	160	0	0.15193	0.84807
45	160	0	0	1
46	160	0.0001	0	0.9999
47	160	0	1	0
48	160	0.99998	0	2e-05
49	160	0	0	1
50	160	1	0	0
51	200	0.99999	1e-05	0
52	200	0.00017	0.08924	0.91059
53	200	0.01023	0	0.98977
54	200	0	0.99917	0.00083
55	200	0	0	1
56	200	0.00016	0	0.99984
57	200	1e-05	0.00119	0.9988
58	200	0.99979	0	0.00021
59	200	0	0	1
60	200	1	0	0
61	240	4e-05	0	0.99996
62	240	0	0.0207	0.9793
63	240	0.47939	0.22951	0.2911
64	240	0	1	0
65	240	0	1	0
66	240	0	0.00204	0.99796
67	240	0.12871	0.87129	0
68	240	7e-05	0.0218	0.97813
69	240	2e-05	0	0.99998
70	240	0	0.81587	0.18413
71	280	0	2e-05	0.99998
72	280	0.022	0.97302	0.00498
73	280	0	0.00351	0.99649
74	280	0.99957	0	0.00043
75	280	0	0	1
76	280	0	1	0
77	280	0	4e-05	0.99996
78	280	0	0.00605	0.99395
79	280	0	0.01509	0.98491
80	280	0	0.36093	0.63907
81	320	0.26915	0.00046	0.73038
82	320	0.84334	0.10159	0.05507
83	320	0.01635	0	0.98365
84	320	0	0	1
85	320	0	0	1
86	320	0	0	1
87	320	0.0001	0.99921	0.00069
88	320	2e-05	0	0.99998
89	320	0	1	0
90	320	0	0.02882	0.97118
91	360	0	0.24977	0.75023
92	360	0.00423	0	0.99577
93	360	0	0.99983	0.00017
94	360	0.97514	0	0.02486
95	360	0	0	1
96	360	0	0.978	0.022
97	360	0	0	1
98	360	0.61201	0.14726	0.24073
99	360	0	1	0
100	360	0.00013	0.00272	0.99715
101	400	0	0.83368	0.16632
102	400	0	0.95878	0.04122
103	400	0	0.99999	1e-05
104	400	0	1	0
105	400	0	0	1
106	400	0.00195	0	0.99805
107	400	0.0868	0	0.9132
108	400	0.19055	0	0.80945
109	400	0	0	1
110	400	0.00152	0.99807	0.00041
111	440	0	0	1
112	440	0	0	1
113	440	0.31899	0.04881	0.6322
114	440	0.04467	0.95533	0
115	440	0	0	1
116	440	0.00218	0.00633	0.99149
117	440	0	1e-05	0.99999
118	440	0	0.88555	0.11445
119	440	2e-05	0.01425	0.98573
120	440	9e-05	0.00622	0.99369
121	480	0	0	1
122	480	0	0	1
123	480	0	0	1
124	480	1e-05	0.0072	0.99278
125	480	0.20409	0	0.79591
126	480	0.00043	0.99957	0
127	480	0	0.00074	0.99926
128	480	0	0	1
129	480	0	0.98405	0.01595
130	480	0	0	1
131	520	0.99671	0.00328	0
132	520	0.34056	1e-05	0.65943
133	520	3e-05	0	0.99997
134	520	0.01937	0.98063	0
135	520	0	0.00053	0.99947
136	520	0.42238	0.57762	0
137	520	0	0.99997	3e-05
138	520	0	1	0
139	520	0.00018	0.0002	0.99962
140	520	0	0	1
141	560	0.01335	0	0.98665
142	560	0.94821	0.05179	0
143	560	0	0	1
144	560	0	0.00208	0.99792
145	560	2e-05	0.02798	0.972
146	560	0	1	0
147	560	0.0029	0	0.9971
148	560	0.00014	0.99986	0
149	560	0.00015	0	0.99985
150	560	0	7e-05	0.99993
151	600	1e-05	0	0.99999
152	600	4e-05	0	0.99996
153	600	0	0	1
154	600	0	0	1
155	600	0	0.98108	0.01892
156	600	0.08084	0	0.91916
157	600	0	1	0
158	600	0	0.77587	0.22413
159	600	0	1	0
160	600	0	0.27665	0.72335
161	640	0	0.99992	8e-05
162	640	0.02048	0	0.97952
163	640	0.05105	0.94895	0
164	640	0	0.7743	0.2257
165	640	0	0.54521	0.45479
166	640	0.99707	0.00293	0
167	640	0	0.23381	0.76619
168	640	0.00087	0.0171	0.98203
169	640	0.07115	0.02815	0.9007
170	640	0.00409	0.99591	0
171	680	3e-05	0.02909	0.97088
172	680	0.21403	0.78348	0.00249
173	680	0	3e-05	0.99997
174	680	0	1	0
175	680	0.5727	0.24059	0.18671
176	680	0	1	0
177	680	0.00017	0.04068	0.95915
178	680	0	1	0
179	680	0	0	1
180	680	0	0	1
181	720	0	0.99999	1e-05
182	720	0.7455	0.2545	0
183	720	0	0	1
184	720	0.00254	6e-05	0.99741
185	720	0	0.99987	0.00013
186	720	0.97946	0.02054	0
187	720	0.28875	0.47509	0.23617
188	720	0	0.86517	0.13483
189	720	0	1	0
190	720	0	0	1
191	760	0.00763	0	0.99237
192	760	0.82465	0	0.17535
193	760	0.25903	0.74097	0
194	760	0	0.00057	0.99943
195	760	0.0164	0	0.9836
196	760	0.82263	0.00102	0.17635
197	760	0.9966	0	0.0034
198	760	0.99984	0.00016	0
199	760	0	0	1
200	760	0	1	0
201	800	0.00183	0.99782	0.00035
202	800	0	0	1
203	800	0.77641	0.22359	0
204	800	0	0.9969	0.0031
205	800	0	1	0
206	800	1	0	0
207	800	0.00017	0.99983	0
208	800	0.00012	0	0.99988
209	800	0.99991	9e-05	0
210	800	1e-05	0.99999	0
