## Supplementary Material Table S4 for "Estimating temporally variable selection intensity from ancient DNA data"

### Sheet: ASIP
		Genotype likelihood
Sample	Mean age	A/A	A/a	a/a
SP1181B	-68850	1	0	0
SP1181C	-68850	1	0	0
SP1181E	-68850	1	0	0
SP1181F	-68850	1	0	0
SP1181A	-39560	1	0	0
KG5	-16500	1	0	0
KG4	-16500	1	0	0
KG3	-16500	1	0	0
KG2	-16500	1	0	0
KG1	-16500	1	0	0
PET6	-14500	1	0	0
PET5	-14500	0	1	0
PET3	-14500	1	0	0
PET2	-14500	1	0	0
PET1	-14500	1	0	0
Spa1	-11322	1	0	0
Zeg2	-8157	0	1	0
44	-7225	0	1	0
32	-7130	0	0	1
31	-7098	0	1	0
37	-7098	0	1	0
34	-7060	0	0	1
3	-7050	0	0	1
VIT4	-6308	0	0	1
Pie05	-6300	0.33	0.33	0.33
Pie06	-6300	0.33	0.33	0.33
PIE9	-6300	0	0	1
MOL5	-5675	0	0	1
715-705	-5645	0.5	0.5	0
715-1496	-5635	0.5	0.5	0
715-2514	-5617	0.5	0.5	0
715-494	-5617	0.5	0.5	0
May10	-5594	0	1	0
May3	-5584	0	1	0
CAS1	-5580	0	0	1
874-9	-5500	1	0	0
874-4	-5500	1	0	0
876-8	-5500	0	1	0
874-11	-5500	0	0	1
874-6	-5500	1	0	0
715-660	-5475	0.5	0.5	0
May7	-5468	0	1	0
May6	-5448	0	1	0
May1	-5350	0.33	0.33	0.33
715-625	-5300	0.5	0.5	0
715-700	-5300	0.5	0.5	0
715-1487	-5300	0.5	0.5	0
715-1547	-5300	0.5	0.5	0
715-2661	-5300	0.5	0.5	0
Salz1	-5268	0.33	0.33	0.33
May5	-5194	0	1	0
BER1	-5000	1	0	0
1427-59	-4904	0	0	1
GRO11	-4900	0	0	1
Wes1	-4900	0	1	0
Wes2	-4900	0	1	0
TiS2	-4750	0.33	0.33	0.33
CdY2	-4724	0	0	1
KAN21	-4450	0	0	1
KAN22	-4450	0	0	1
KAN26	-4450	0	1	0
KAN27	-4450	0	0	1
KAN28	-4450	0	0	1
KAN29	-4450	0	0	1
KAN30	-4450	1	0	0
KAN31	-4450	0	0	1
KAN32	-4450	1	0	0
KAN33	-4450	0	0	1
Zam09	-4400	1	0	0
Zam10	-4400	0	0	1
838-64	-4111	0.5	0.5	0
270-71	-3984	0	0	1
270-88	-3950	0.5	0.5	0
838-42	-3950	0.5	0.5	0
838-45	-3950	0.5	0.5	0
838-66	-3950	0	0	1
Svi6	-3900	0	1	0
Alb2	-3900	0	1	0
TiD2	-3900	0.33	0.33	0.33
Bru4	-3900	0	1	0
MKo1	-3900	1	0	0
MKo2	-3900	1	0	0
NHr2	-3900	0.33	0.33	0.33
Vra2	-3900	0	1	0
Lor1	-3875	1	0	0
TAR2	-3544	0	0	1
39	-3500	0	1	0
40	-3500	0	1	0
DuK2	-3450	0	0	1
TAR1	-3400	0	1	0
TAR4	-3400	1	0	0
TAR5	-3400	1	0	0
TAR7	-3400	0	0	1
TAR8	-3400	0	1	0
TAR10	-3400	0	0	1
CIC1	-3350	1	0	0
CIC2	-3350	1	0	0
CIC3	-3350	1	0	0
CIC4	-3350	0	1	0
CIC6	-3350	0	1	0
CIC8	-3350	1	0	0
Lch-1	-3350	0.33	0.33	0.33
22	-3350	0	0	1
24	-3350	0	1	0
25	-3350	0	0	1
Mic1	-3250	0	1	0
Mic2	-3250	0	1	0
Mic3	-3250	0	0	1
Mic4	-3250	0	1	0
Mic5	-3250	0	1	0
Gar2	-3250	0	0	1
Gar3	-3250	0	1	0
Gar4	-3250	0	1	0
TAR11	-3161	0	0	1
TP4	-3100	0	0	1
BER2	-2900	1	0	0
Fen2	-2900	0	1	0
Fen3	-2900	0	1	0
Fen4	-2900	1	0	0
Fen1	-2866	1	0	0
Shi1	-2858	1	0	0
ARZ1-2	-2800	0	1	0
ARZ1-3	-2800	0	0	1
Rid1	-2700	0	0	1
Rid2	-2700	0	0	1
P108	-2646	0.33	0.33	0.33
ARZ2-1	-2614	0	1	0
ARZ2-2	-2614	0	0	1
ARZ2-3	-2614	1	0	0
ARZ2-5	-2614	0	1	0
ARZ2-6	-2614	0	1	0
ARZ2-7	-2614	0	0	1
ARZ2-8	-2614	0	1	0
ARZ2-9	-2614	0	1	0
ARZ2-10	-2614	0	1	0
ARZ2-12	-2614	0	1	0
ARZ2-13	-2614	0	1	0
ARZ2-14	-2614	1	0	0
Vil1	-2488	0	1	0
4	-2397	0	0	1
OKG1	-2350	0	1	0
OKG2	-2350	0	1	0
OKG3	-2350	0	1	0
Bars1B	-2300	0	1	0
Ois1	-2300	1	0	0
Bars1A	-2260	0	1	0
P098	-1800	0.33	0.33	0.33
Dee47	-1500	0	1	0
Que40	-1500	0.33	0.33	0.33
Rat13	-1500	0	0	1
Zor3	-1500	0	0	1
Zwe2	-1500	0	0	1
Buz1	-1450	1	0	0
Upps01	-1300	0	1	0
Upps02	-1300	1	0	0
Upps03	-1300	0	0	1
29	-1295	0	0	1
Seb037	-1250	0	0	1
Seb048	-1250	0	1	0
Seb052	-1250	0	1	0
Seb058	-1250	0	1	0
Seb067	-1250	0.33	0.33	0.33
Seb080	-1250	0	1	0
Seb093	-1250	0	0	1
Seb094	-1250	0	1	0
Seb099	-1250	0	1	0
Seb131	-1250	0	1	0
Seb161	-1250	0	1	0
Seb230	-1250	0	0	1
Seb233	-1250	0	1	0
Seb238	-1250	0	0	1
Upps04	-1215	1	0	0
Saa1	-1150	1	0	0
Upps09	-1150	0	0	1
Upps06	-1100	1	0	0
Upps10	-1075	0	0	1
Ote2	-1050	0	1	0
FoEq001	-1050	0	1	0
FoEq002	-1050	0	1	0
FoEq003	-1050	0	0	1
FoEq008	-1050	0	1	0
FoEq009	-1050	0.33	0.33	0.33
FoEq023	-1050	0	1	0
FoEq025	-1050	0	0	1
FoEq033	-1050	1	0	0
FoEq034	-1050	0.33	0.33	0.33
FoEq042	-1050	0	1	0
FoEq044	-1050	0	1	0
FoEq047	-1050	0	1	0
FoEq052	-1050	0.33	0.33	0.33
FoEq060	-1050	0.33	0.33	0.33
FoEq065	-1050	0.33	0.33	0.33
FoEq066	-1050	0.33	0.33	0.33
FoEq068	-1050	0	0	1
FoEq071	-1050	0.33	0.33	0.33
FoEq077	-1050	0	1	0
Upps07	-985	0	0	1
Upps05	-925	0	1	0
Soo1	-900	0	1	0
Upps08	-900	0	1	0
P082	-850	0	1	0
Note that mean age has been offset so that AD 2000 is 0, e.g., -850 is 850 years before AD 2000, and the samples filled in grey are those excluded in our analysis.

### Sheet: MC1R
		Genotype likelihood
Sample	Mean age	E/E	E/e	e/e
SP1181B	-68850	1	0	0
SP1181C	-68850	1	0	0
SP1181E	-68850	1	0	0
SP1181F	-68850	1	0	0
SP1181A	-39560	1	0	0
KG5	-16500	1	0	0
KG4	-16500	1	0	0
KG3	-16500	1	0	0
KG2	-16500	1	0	0
KG1	-16500	1	0	0
PET6	-14500	1	0	0
PET5	-14500	1	0	0
PET3	-14500	1	0	0
PET2	-14500	1	0	0
PET1	-14500	1	0	0
Spa1	-11322	1	0	0
Zeg2	-8157	1	0	0
44	-7225	1	0	0
32	-7130	1	0	0
31	-7098	1	0	0
37	-7098	1	0	0
34	-7060	1	0	0
3	-7050	1	0	0
VIT4	-6308	1	0	0
Pie05	-6300	1	0	0
Pie06	-6300	1	0	0
PIE9	-6300	0	1	0
MOL5	-5675	1	0	0
715-705	-5645	0.5	0.5	0
715-1496	-5635	0.5	0.5	0
715-2514	-5617	0.5	0.5	0
715-494	-5617	0.5	0.5	0
May10	-5594	1	0	0
May3	-5584	1	0	0
CAS1	-5580	1	0	0
874-9	-5500	0	1	0
874-4	-5500	0	1	0
876-8	-5500	0	1	0
874-11	-5500	0	0	1
874-6	-5500	0	1	0
715-660	-5475	0.5	0.5	0
May7	-5468	1	0	0
May6	-5448	1	0	0
May1	-5350	1	0	0
715-625	-5300	0.5	0.5	0
715-700	-5300	0.5	0.5	0
715-1487	-5300	0.5	0.5	0
715-1547	-5300	0.5	0.5	0
715-2661	-5300	0.5	0.5	0
Salz1	-5268	1	0	0
May5	-5194	1	0	0
BER1	-5000	0	0	1
1427-59	-4904	1	0	0
GRO11	-4900	0.5	0.5	0
Wes1	-4900	1	0	0
Wes2	-4900	1	0	0
TiS2	-4750	1	0	0
CdY2	-4724	1	0	0
KAN21	-4450	1	0	0
KAN22	-4450	1	0	0
KAN26	-4450	1	0	0
KAN27	-4450	1	0	0
KAN28	-4450	1	0	0
KAN29	-4450	1	0	0
KAN30	-4450	1	0	0
KAN31	-4450	1	0	0
KAN32	-4450	1	0	0
KAN33	-4450	1	0	0
Zam09	-4400	1	0	0
Zam10	-4400	1	0	0
838-64	-4111	0.5	0.5	0
270-71	-3984	0.5	0.5	0
270-88	-3950	0.5	0.5	0
838-42	-3950	0.5	0.5	0
838-45	-3950	0.5	0.5	0
838-66	-3950	0.5	0.5	0
Svi6	-3900	1	0	0
Alb2	-3900	0	1	0
TiD2	-3900	1	0	0
Bru4	-3900	1	0	0
MKo1	-3900	0	0	1
MKo2	-3900	1	0	0
NHr2	-3900	1	0	0
Vra2	-3900	0	1	0
Lor1	-3875	1	0	0
TAR2	-3544	0	0	1
39	-3500	1	0	0
40	-3500	1	0	0
DuK2	-3450	1	0	0
TAR1	-3400	1	0	0
TAR4	-3400	1	0	0
TAR5	-3400	0	1	0
TAR7	-3400	1	0	0
TAR8	-3400	1	0	0
TAR10	-3400	1	0	0
CIC1	-3350	1	0	0
CIC2	-3350	1	0	0
CIC3	-3350	1	0	0
CIC4	-3350	0	0	1
CIC6	-3350	0	0	1
CIC8	-3350	1	0	0
Lch-1	-3350	0	0	1
22	-3350	1	0	0
24	-3350	0	1	0
25	-3350	1	0	0
Mic1	-3250	1	0	0
Mic2	-3250	0	0	1
Mic3	-3250	1	0	0
Mic4	-3250	1	0	0
Mic5	-3250	0	1	0
Gar2	-3250	0	1	0
Gar3	-3250	1	0	0
Gar4	-3250	1	0	0
TAR11	-3161	0	1	0
TP4	-3100	0	1	0
BER2	-2900	0	1	0
Fen2	-2900	0	1	0
Fen3	-2900	1	0	0
Fen4	-2900	1	0	0
Fen1	-2866	1	0	0
Shi1	-2858	0	0	1
ARZ1-2	-2800	0	0	1
ARZ1-3	-2800	0	1	0
Rid1	-2700	0	0	1
Rid2	-2700	0	0	1
P108	-2646	0	0	1
ARZ2-1	-2614	1	0	0
ARZ2-2	-2614	0	1	0
ARZ2-3	-2614	0	0	1
ARZ2-5	-2614	0	0	1
ARZ2-6	-2614	0	1	0
ARZ2-7	-2614	0	1	0
ARZ2-8	-2614	0	1	0
ARZ2-9	-2614	0	1	0
ARZ2-10	-2614	0	0	1
ARZ2-12	-2614	0	0	1
ARZ2-13	-2614	0	0	1
ARZ2-14	-2614	0	1	0
Vil1	-2488	1	0	0
4	-2397	1	0	0
OKG1	-2350	0	0	1
OKG2	-2350	1	0	0
OKG3	-2350	0	1	0
Bars1B	-2300	0	1	0
Ois1	-2300	1	0	0
Bars1A	-2260	0	1	0
P098	-1800	0	1	0
Dee47	-1500	0	1	0
Que40	-1500	0	0	1
Rat13	-1500	1	0	0
Zor3	-1500	0	0	1
Zwe2	-1500	0	0	1
Buz1	-1450	0	1	0
Upps01	-1300	1	0	0
Upps02	-1300	0.33	0.33	0.33
Upps03	-1300	0	0	1
29	-1295	0	0	1
Seb037	-1250	0	1	0
Seb048	-1250	0	1	0
Seb052	-1250	0	1	0
Seb058	-1250	0	1	0
Seb067	-1250	1	0	0
Seb080	-1250	0	0	1
Seb093	-1250	0	1	0
Seb094	-1250	0	0	1
Seb099	-1250	0	1	0
Seb131	-1250	0	0	1
Seb161	-1250	0	0	1
Seb230	-1250	0	0	1
Seb233	-1250	0	0	1
Seb238	-1250	1	0	0
Upps04	-1215	1	0	0
Saa1	-1150	0	1	0
Upps09	-1150	1	0	0
Upps06	-1100	1	0	0
Upps10	-1075	0	1	0
Ote2	-1050	0	0	1
FoEq001	-1050	1	0	0
FoEq002	-1050	0	1	0
FoEq003	-1050	0	1	0
FoEq008	-1050	1	0	0
FoEq009	-1050	0	0	1
FoEq023	-1050	0	0	1
FoEq025	-1050	0	0	1
FoEq033	-1050	0	0	1
FoEq034	-1050	0	0	1
FoEq042	-1050	1	0	0
FoEq044	-1050	0	0	1
FoEq047	-1050	0	1	0
FoEq052	-1050	0	0	1
FoEq060	-1050	0	0	1
FoEq065	-1050	0	0	1
FoEq066	-1050	0	0	1
FoEq068	-1050	0	1	0
FoEq071	-1050	0	0	1
FoEq077	-1050	0	1	0
Upps07	-985	0	0	1
Upps05	-925	0	0	1
Soo1	-900	0	0	1
Upps08	-900	0	1	0
P082	-850	0	0	1
Note that mean age has been offset so that AD 2000 is 0, e.g., -850 is 850 years before AD 2000, and the samples filled in grey are those excluded in our analysis.

### Sheet: KIT13
		Genotype likelihood
Sample	Mean age	KM0/KM0	KM0/KM1	KM1/KM1
SP1181B	-68850	1	0	0
SP1181C	-68850	1	0	0
SP1181E	-68850	1	0	0
SP1181F	-68850	1	0	0
SP1181A	-39560	1	0	0
KG5	-16500	1	0	0
KG4	-16500	1	0	0
KG3	-16500	1	0	0
KG2	-16500	1	0	0
KG1	-16500	1	0	0
PET6	-14500	1	0	0
PET5	-14500	1	0	0
PET3	-14500	1	0	0
PET2	-14500	1	0	0
PET1	-14500	1	0	0
Spa1	-11322	1	0	0
Zeg2	-8157	1	0	0
44	-7225	1	0	0
32	-7130	1	0	0
31	-7098	1	0	0
37	-7098	1	0	0
34	-7060	1	0	0
3	-7050	1	0	0
VIT4	-6308	1	0	0
Pie05	-6300	1	0	0
Pie06	-6300	1	0	0
PIE9	-6300	1	0	0
MOL5	-5675	1	0	0
715-705	-5645	0	1	0
715-1496	-5635	1	0	0
715-2514	-5617	1	0	0
715-494	-5617	1	0	0
May10	-5594	1	0	0
May3	-5584	1	0	0
CAS1	-5580	1	0	0
874-9	-5500	1	0	0
874-4	-5500	1	0	0
876-8	-5500	1	0	0
874-11	-5500	1	0	0
874-6	-5500	1	0	0
715-660	-5475	1	0	0
May7	-5468	1	0	0
May6	-5448	1	0	0
May1	-5350	1	0	0
715-625	-5300	1	0	0
715-700	-5300	1	0	0
715-1487	-5300	1	0	0
715-1547	-5300	1	0	0
715-2661	-5300	1	0	0
Salz1	-5268	0	0	1
May5	-5194	1	0	0
BER1	-5000	1	0	0
1427-59	-4904	1	0	0
GRO11	-4900	1	0	0
Wes1	-4900	1	0	0
Wes2	-4900	1	0	0
TiS2	-4750	1	0	0
CdY2	-4724	1	0	0
KAN21	-4450	1	0	0
KAN22	-4450	1	0	0
KAN26	-4450	1	0	0
KAN27	-4450	1	0	0
KAN28	-4450	1	0	0
KAN29	-4450	1	0	0
KAN30	-4450	1	0	0
KAN31	-4450	1	0	0
KAN32	-4450	1	0	0
KAN33	-4450	1	0	0
Zam09	-4400	1	0	0
Zam10	-4400	1	0	0
838-64	-4111	1	0	0
270-71	-3984	1	0	0
270-88	-3950	1	0	0
838-42	-3950	1	0	0
838-45	-3950	1	0	0
838-66	-3950	1	0	0
Svi6	-3900	1	0	0
Alb2	-3900	1	0	0
TiD2	-3900	1	0	0
Bru4	-3900	1	0	0
MKo1	-3900	1	0	0
MKo2	-3900	1	0	0
NHr2	-3900	1	0	0
Vra2	-3900	1	0	0
Lor1	-3875	1	0	0
TAR2	-3544	1	0	0
39	-3500	1	0	0
40	-3500	1	0	0
DuK2	-3450	1	0	0
TAR1	-3400	1	0	0
TAR4	-3400	1	0	0
TAR5	-3400	1	0	0
TAR7	-3400	1	0	0
TAR8	-3400	1	0	0
TAR10	-3400	1	0	0
CIC1	-3350	1	0	0
CIC2	-3350	1	0	0
CIC3	-3350	1	0	0
CIC4	-3350	0	1	0
CIC6	-3350	0	1	0
CIC8	-3350	1	0	0
Lch-1	-3350	1	0	0
22	-3350	1	0	0
24	-3350	1	0	0
25	-3350	1	0	0
Mic1	-3250	0	1	0
Mic2	-3250	1	0	0
Mic3	-3250	1	0	0
Mic4	-3250	1	0	0
Mic5	-3250	1	0	0
Gar2	-3250	1	0	0
Gar3	-3250	1	0	0
Gar4	-3250	1	0	0
TAR11	-3161	1	0	0
TP4	-3100	1	0	0
BER2	-2900	1	0	0
Fen2	-2900	1	0	0
Fen3	-2900	1	0	0
Fen4	-2900	1	0	0
Fen1	-2866	0	1	0
Shi1	-2858	1	0	0
ARZ1-2	-2800	1	0	0
ARZ1-3	-2800	1	0	0
Rid1	-2700	0	1	0
Rid2	-2700	0	1	0
P108	-2646	0	1	0
ARZ2-1	-2614	1	0	0
ARZ2-2	-2614	1	0	0
ARZ2-3	-2614	1	0	0
ARZ2-5	-2614	1	0	0
ARZ2-6	-2614	1	0	0
ARZ2-7	-2614	1	0	0
ARZ2-8	-2614	1	0	0
ARZ2-9	-2614	1	0	0
ARZ2-10	-2614	0	1	0
ARZ2-12	-2614	1	0	0
ARZ2-13	-2614	1	0	0
ARZ2-14	-2614	1	0	0
Vil1	-2488	1	0	0
4	-2397	1	0	0
OKG1	-2350	1	0	0
OKG2	-2350	0	1	0
OKG3	-2350	1	0	0
Bars1B	-2300	0	1	0
Ois1	-2300	1	0	0
Bars1A	-2260	0	1	0
P098	-1800	1	0	0
Dee47	-1500	1	0	0
Que40	-1500	0	1	0
Rat13	-1500	1	0	0
Zor3	-1500	1	0	0
Zwe2	-1500	0.33	0.33	0.33
Buz1	-1450	1	0	0
Upps01	-1300	1	0	0
Upps02	-1300	1	0	0
Upps03	-1300	1	0	0
29	-1295	1	0	0
Seb037	-1250	1	0	0
Seb048	-1250	1	0	0
Seb052	-1250	0	1	0
Seb058	-1250	0	1	0
Seb067	-1250	0.33	0.33	0.33
Seb080	-1250	1	0	0
Seb093	-1250	1	0	0
Seb094	-1250	0.33	0.33	0.33
Seb099	-1250	1	0	0
Seb131	-1250	1	0	0
Seb161	-1250	1	0	0
Seb230	-1250	1	0	0
Seb233	-1250	0.33	0.33	0.33
Seb238	-1250	1	0	0
Upps04	-1215	1	0	0
Saa1	-1150	0	1	0
Upps09	-1150	1	0	0
Upps06	-1100	1	0	0
Upps10	-1075	1	0	0
Ote2	-1050	1	0	0
FoEq001	-1050	0.33	0.33	0.33
FoEq002	-1050	1	0	0
FoEq003	-1050	1	0	0
FoEq008	-1050	1	0	0
FoEq009	-1050	1	0	0
FoEq023	-1050	1	0	0
FoEq025	-1050	1	0	0
FoEq033	-1050	1	0	0
FoEq034	-1050	1	0	0
FoEq042	-1050	1	0	0
FoEq044	-1050	1	0	0
FoEq047	-1050	1	0	0
FoEq052	-1050	0.33	0.33	0.33
FoEq060	-1050	0.33	0.33	0.33
FoEq065	-1050	0.33	0.33	0.33
FoEq066	-1050	0.33	0.33	0.33
FoEq068	-1050	1	0	0
FoEq071	-1050	0.33	0.33	0.33
FoEq077	-1050	1	0	0
Upps07	-985	1	0	0
Upps05	-925	1	0	0
Soo1	-900	1	0	0
Upps08	-900	1	0	0
P082	-850	1	0	0
Note that mean age has been offset so that AD 2000 is 0, e.g., -850 is 850 years before AD 2000, and the samples filled in grey are those excluded in our analysis.

### Sheet: KIT16
		Genotype likelihood
Sample	Mean age	sb1/sb1	sb1/SB1	SB1/SB1
SP1181B	-68850	1	0	0
SP1181C	-68850	1	0	0
SP1181E	-68850	1	0	0
SP1181F	-68850	1	0	0
SP1181A	-39560	1	0	0
KG5	-16500	1	0	0
KG4	-16500	1	0	0
KG3	-16500	1	0	0
KG2	-16500	1	0	0
KG1	-16500	1	0	0
PET6	-14500	1	0	0
PET5	-14500	1	0	0
PET3	-14500	1	0	0
PET2	-14500	1	0	0
PET1	-14500	1	0	0
Spa1	-11322	1	0	0
Zeg2	-8157	1	0	0
44	-7225	1	0	0
32	-7130	1	0	0
31	-7098	1	0	0
37	-7098	1	0	0
34	-7060	1	0	0
3	-7050	1	0	0
VIT4	-6308	1	0	0
Pie05	-6300	1	0	0
Pie06	-6300	1	0	0
PIE9	-6300	1	0	0
MOL5	-5675	1	0	0
715-705	-5645	1	0	0
715-1496	-5635	1	0	0
715-2514	-5617	1	0	0
715-494	-5617	1	0	0
May10	-5594	1	0	0
May3	-5584	1	0	0
CAS1	-5580	1	0	0
874-9	-5500	1	0	0
874-4	-5500	0	1	0
876-8	-5500	1	0	0
874-11	-5500	1	0	0
874-6	-5500	0	1	0
715-660	-5475	1	0	0
May7	-5468	1	0	0
May6	-5448	1	0	0
May1	-5350	0.33	0.33	0.33
715-625	-5300	1	0	0
715-700	-5300	1	0	0
715-1487	-5300	1	0	0
715-1547	-5300	1	0	0
715-2661	-5300	1	0	0
Salz1	-5268	1	0	0
May5	-5194	1	0	0
BER1	-5000	1	0	0
1427-59	-4904	1	0	0
GRO11	-4900	1	0	0
Wes1	-4900	1	0	0
Wes2	-4900	1	0	0
TiS2	-4750	1	0	0
CdY2	-4724	1	0	0
KAN21	-4450	1	0	0
KAN22	-4450	1	0	0
KAN26	-4450	1	0	0
KAN27	-4450	1	0	0
KAN28	-4450	1	0	0
KAN29	-4450	1	0	0
KAN30	-4450	1	0	0
KAN31	-4450	1	0	0
KAN32	-4450	1	0	0
KAN33	-4450	1	0	0
Zam09	-4400	1	0	0
Zam10	-4400	1	0	0
838-64	-4111	1	0	0
270-71	-3984	1	0	0
270-88	-3950	1	0	0
838-42	-3950	1	0	0
838-45	-3950	1	0	0
838-66	-3950	1	0	0
Svi6	-3900	1	0	0
Alb2	-3900	1	0	0
TiD2	-3900	1	0	0
Bru4	-3900	1	0	0
MKo1	-3900	1	0	0
MKo2	-3900	1	0	0
NHr2	-3900	1	0	0
Vra2	-3900	1	0	0
Lor1	-3875	1	0	0
TAR2	-3544	1	0	0
39	-3500	1	0	0
40	-3500	1	0	0
DuK2	-3450	1	0	0
TAR1	-3400	1	0	0
TAR4	-3400	1	0	0
TAR5	-3400	0	1	0
TAR7	-3400	1	0	0
TAR8	-3400	1	0	0
TAR10	-3400	1	0	0
CIC1	-3350	1	0	0
CIC2	-3350	1	0	0
CIC3	-3350	1	0	0
CIC4	-3350	1	0	0
CIC6	-3350	1	0	0
CIC8	-3350	0	1	0
Lch-1	-3350	0	1	0
22	-3350	1	0	0
24	-3350	1	0	0
25	-3350	1	0	0
Mic1	-3250	1	0	0
Mic2	-3250	1	0	0
Mic3	-3250	1	0	0
Mic4	-3250	1	0	0
Mic5	-3250	0	1	0
Gar2	-3250	1	0	0
Gar3	-3250	1	0	0
Gar4	-3250	1	0	0
TAR11	-3161	1	0	0
TP4	-3100	1	0	0
BER2	-2900	1	0	0
Fen2	-2900	1	0	0
Fen3	-2900	1	0	0
Fen4	-2900	1	0	0
Fen1	-2866	1	0	0
Shi1	-2858	1	0	0
ARZ1-2	-2800	1	0	0
ARZ1-3	-2800	1	0	0
Rid1	-2700	0.33	0.33	0.33
Rid2	-2700	0.33	0.33	0.33
P108	-2646	0.33	0.33	0.33
ARZ2-1	-2614	1	0	0
ARZ2-2	-2614	1	0	0
ARZ2-3	-2614	1	0	0
ARZ2-5	-2614	1	0	0
ARZ2-6	-2614	1	0	0
ARZ2-7	-2614	1	0	0
ARZ2-8	-2614	1	0	0
ARZ2-9	-2614	1	0	0
ARZ2-10	-2614	1	0	0
ARZ2-12	-2614	1	0	0
ARZ2-13	-2614	1	0	0
ARZ2-14	-2614	1	0	0
Vil1	-2488	1	0	0
4	-2397	1	0	0
OKG1	-2350	1	0	0
OKG2	-2350	1	0	0
OKG3	-2350	1	0	0
Bars1B	-2300	1	0	0
Ois1	-2300	0.33	0.33	0.33
Bars1A	-2260	1	0	0
P098	-1800	0.33	0.33	0.33
Dee47	-1500	1	0	0
Que40	-1500	1	0	0
Rat13	-1500	1	0	0
Zor3	-1500	0.33	0.33	0.33
Zwe2	-1500	1	0	0
Buz1	-1450	1	0	0
Upps01	-1300	1	0	0
Upps02	-1300	1	0	0
Upps03	-1300	1	0	0
29	-1295	1	0	0
Seb037	-1250	1	0	0
Seb048	-1250	1	0	0
Seb052	-1250	1	0	0
Seb058	-1250	1	0	0
Seb067	-1250	1	0	0
Seb080	-1250	1	0	0
Seb093	-1250	1	0	0
Seb094	-1250	1	0	0
Seb099	-1250	1	0	0
Seb131	-1250	1	0	0
Seb161	-1250	1	0	0
Seb230	-1250	1	0	0
Seb233	-1250	1	0	0
Seb238	-1250	1	0	0
Upps04	-1215	1	0	0
Saa1	-1150	0.33	0.33	0.33
Upps09	-1150	1	0	0
Upps06	-1100	1	0	0
Upps10	-1075	1	0	0
Ote2	-1050	0.33	0.33	0.33
FoEq001	-1050	1	0	0
FoEq002	-1050	1	0	0
FoEq003	-1050	1	0	0
FoEq008	-1050	1	0	0
FoEq009	-1050	1	0	0
FoEq023	-1050	1	0	0
FoEq025	-1050	1	0	0
FoEq033	-1050	1	0	0
FoEq034	-1050	1	0	0
FoEq042	-1050	1	0	0
FoEq044	-1050	1	0	0
FoEq047	-1050	1	0	0
FoEq052	-1050	0.33	0.33	0.33
FoEq060	-1050	0.33	0.33	0.33
FoEq065	-1050	1	0	0
FoEq066	-1050	0.33	0.33	0.33
FoEq068	-1050	1	0	0
FoEq071	-1050	1	0	0
FoEq077	-1050	1	0	0
Upps07	-985	1	0	0
Upps05	-925	1	0	0
Soo1	-900	0.33	0.33	0.33
Upps08	-900	1	0	0
P082	-850	0.33	0.33	0.33
Note that mean age has been offset so that AD 2000 is 0, e.g., -850 is 850 years before AD 2000, and the samples filled in grey are those excluded in our analysis.

### Sheet: TRPM1
		Genotype likelihood
Sample	Mean Age	lp/lp	lp/LP	LP/LP
SP1181B	-68850	1	0	0
SP1181C	-68850	1	0	0
SP1181E	-68850	1	0	0
SP1181F	-68850	1	0	0
SP1181A	-39560	1	0	0
KG5	-16500	0	1	0
KG4	-16500	1	0	0
KG3	-16500	1	0	0
KG2	-16500	1	0	0
KG1	-16500	1	0	0
PET6	-14500	0	1	0
PET5	-14500	0	1	0
PET3	-14500	1	0	0
PET2	-14500	1	0	0
PET1	-14500	0	1	0
Spa1	-11322	1	0	0
Zeg2	-8157	0.33	0.33	0.33
44	-7225	1	0	0
32	-7130	1	0	0
31	-7098	1	0	0
37	-7098	1	0	0
34	-7060	1	0	0
3	-7050	1	0	0
VIT4	-6308	1	0	0
Pie05	-6300	1	0	0
Pie06	-6300	0	1	0
PIE9	-6300	1	0	0
MOL5	-5675	1	0	0
715-705	-5645	1	0	0
715-1496	-5635	1	0	0
715-2514	-5617	0	1	0
715-494	-5617	0	1	0
May10	-5594	0	1	0
May3	-5584	1	0	0
CAS1	-5580	1	0	0
874-9	-5500	1	0	0
874-4	-5500	0	1	0
876-8	-5500	1	0	0
874-11	-5500	1	0	0
874-6	-5500	0	1	0
715-660	-5475	1	0	0
May7	-5468	0	1	0
May6	-5448	1	0	0
May1	-5350	1	0	0
715-625	-5300	1	0	0
715-700	-5300	1	0	0
715-1487	-5300	1	0	0
715-1547	-5300	1	0	0
715-2661	-5300	1	0	0
Salz1	-5268	1	0	0
May5	-5194	1	0	0
BER1	-5000	1	0	0
1427-59	-4904	1	0	0
GRO11	-4900	1	0	0
Wes1	-4900	1	0	0
Wes2	-4900	1	0	0
TiS2	-4750	1	0	0
CdY2	-4724	1	0	0
KAN21	-4450	0	1	0
KAN22	-4450	1	0	0
KAN26	-4450	0	1	0
KAN27	-4450	0	1	0
KAN28	-4450	0	0	1
KAN29	-4450	0	1	0
KAN30	-4450	1	0	0
KAN31	-4450	1	0	0
KAN32	-4450	0	1	0
KAN33	-4450	1	0	0
Zam09	-4400	1	0	0
Zam10	-4400	1	0	0
838-64	-4111	1	0	0
270-71	-3984	1	0	0
270-88	-3950	1	0	0
838-42	-3950	1	0	0
838-45	-3950	1	0	0
838-66	-3950	1	0	0
Svi6	-3900	1	0	0
Alb2	-3900	0	1	0
TiD2	-3900	1	0	0
Bru4	-3900	1	0	0
MKo1	-3900	1	0	0
MKo2	-3900	1	0	0
NHr2	-3900	1	0	0
Vra2	-3900	1	0	0
Lor1	-3875	1	0	0
TAR2	-3544	1	0	0
39	-3500	1	0	0
40	-3500	1	0	0
DuK2	-3450	1	0	0
TAR1	-3400	1	0	0
TAR4	-3400	1	0	0
TAR5	-3400	1	0	0
TAR7	-3400	1	0	0
TAR8	-3400	1	0	0
TAR10	-3400	1	0	0
CIC1	-3350	1	0	0
CIC2	-3350	0	1	0
CIC3	-3350	1	0	0
CIC4	-3350	1	0	0
CIC6	-3350	1	0	0
CIC8	-3350	1	0	0
Lch-1	-3350	1	0	0
22	-3350	1	0	0
24	-3350	1	0	0
25	-3350	1	0	0
Mic1	-3250	1	0	0
Mic2	-3250	1	0	0
Mic3	-3250	1	0	0
Mic4	-3250	1	0	0
Mic5	-3250	1	0	0
Gar2	-3250	1	0	0
Gar3	-3250	1	0	0
Gar4	-3250	1	0	0
TAR11	-3161	1	0	0
TP4	-3100	1	0	0
BER2	-2900	1	0	0
Fen2	-2900	1	0	0
Fen3	-2900	1	0	0
Fen4	-2900	1	0	0
Fen1	-2866	1	0	0
Shi1	-2858	1	0	0
ARZ1-2	-2800	0	1	0
ARZ1-3	-2800	1	0	0
Rid1	-2700	1	0	0
Rid2	-2700	1	0	0
P108	-2646	1	0	0
ARZ2-1	-2614	1	0	0
ARZ2-2	-2614	1	0	0
ARZ2-3	-2614	1	0	0
ARZ2-5	-2614	1	0	0
ARZ2-6	-2614	1	0	0
ARZ2-7	-2614	1	0	0
ARZ2-8	-2614	1	0	0
ARZ2-9	-2614	1	0	0
ARZ2-10	-2614	1	0	0
ARZ2-12	-2614	1	0	0
ARZ2-13	-2614	1	0	0
ARZ2-14	-2614	1	0	0
Vil1	-2488	1	0	0
4	-2397	1	0	0
OKG1	-2350	1	0	0
OKG2	-2350	1	0	0
OKG3	-2350	1	0	0
Bars1B	-2300	1	0	0
Ois1	-2300	1	0	0
Bars1A	-2260	1	0	0
P098	-1800	0	1	0
Dee47	-1500	1	0	0
Que40	-1500	1	0	0
Rat13	-1500	1	0	0
Zor3	-1500	1	0	0
Zwe2	-1500	1	0	0
Buz1	-1450	1	0	0
Upps01	-1300	1	0	0
Upps02	-1300	0	1	0
Upps03	-1300	1	0	0
29	-1295	1	0	0
Seb037	-1250	1	0	0
Seb048	-1250	1	0	0
Seb052	-1250	0	1	0
Seb058	-1250	1	0	0
Seb067	-1250	1	0	0
Seb080	-1250	0	1	0
Seb093	-1250	1	0	0
Seb094	-1250	1	0	0
Seb099	-1250	1	0	0
Seb131	-1250	1	0	0
Seb161	-1250	1	0	0
Seb230	-1250	1	0	0
Seb233	-1250	1	0	0
Seb238	-1250	1	0	0
Upps04	-1215	1	0	0
Saa1	-1150	1	0	0
Upps09	-1150	1	0	0
Upps06	-1100	1	0	0
Upps10	-1075	1	0	0
Ote2	-1050	1	0	0
FoEq001	-1050	1	0	0
FoEq002	-1050	1	0	0
FoEq003	-1050	1	0	0
FoEq008	-1050	1	0	0
FoEq009	-1050	1	0	0
FoEq023	-1050	1	0	0
FoEq025	-1050	1	0	0
FoEq033	-1050	1	0	0
FoEq034	-1050	1	0	0
FoEq042	-1050	1	0	0
FoEq044	-1050	1	0	0
FoEq047	-1050	1	0	0
FoEq052	-1050	1	0	0
FoEq060	-1050	1	0	0
FoEq065	-1050	1	0	0
FoEq066	-1050	1	0	0
FoEq068	-1050	1	0	0
FoEq071	-1050	1	0	0
FoEq077	-1050	1	0	0
Upps07	-985	1	0	0
Upps05	-925	1	0	0
Soo1	-900	1	0	0
Upps08	-900	1	0	0
P082	-850	1	0	0
Note that mean age has been offset so that AD 2000 is 0, e.g., -850 is 850 years before AD 2000, and the samples filled in grey are those excluded in our analysis.
